# NAC promotes co-translational protein folding at the ribosomal tunnel exit

**DOI:** 10.1101/2025.08.02.668148

**Authors:** Jaime Santos, Manuel Günnigmann, Radoslaw J. Gora, Marija Iljina, Masa Predin, Ilgin Eser Kotan, Pratiman De, Dhawal Choudhary, Juwon Jang, Frank Tippmann, Nenad Ban, Sander J Tans, Shu-ou Shan, Günter Kramer, Bernd Bukau

**Author notes:** These authors contributed equally (Jaime Santos, Manuel Günnigmann, Radoslaw J. Gora). **Lead contact** Further information and requests for resources and reagents should be directed to and will be fulfilled by the lead contact, Bernd Bukau. Correspondence (B.B.), (G.K.), (S.S.), (S.J.T.), (N.B.).

## Abstract

The nascent polypeptide-associated complex (NAC) coordinates enzymatic modifications and membrane targeting of nascent chains during translation. While NAC’s function as a dynamic hub for other factors is well-established, its direct role in co-translational folding is unclear. By proteome-wide profiling NAC co-translational interactions in human cells, we found that NAC recognizes emerging segments enriched in hydrophobicity and α-helical propensity, within folded domains of cytonuclear proteins. Single-molecule and structural analyses reveal that NAC, via its β-barrel domain, dynamically interacts with nascent chains at the ribosomal tunnel exit and is capable of promoting on-pathway folding. Compartment-specific nascent chain interactions of NAC further elucidate its role in targeting to the endoplasmic reticulum and mitochondrial membrane protein biogenesis. Together, these findings show that NAC acts as a bona fide co-translational chaperone that facilitates early protein folding at the ribosomal tunnel exit, expanding its functional repertoire in protein biogenesis.
