## Supplementary table 2 for "NAC promotes co-translational protein folding at the ribosomal tunnel exit"

### Sheet: Supplementary table 2
Gene	Length	TT RPKM	SolubleRP ST/TT	Onset of membrane association determined by sigmoidal fitting(codon)
ABCC5	1437	22.8312	0.609277	131.51
ABCF1	845	78.1706	0.732363	0.333333
ABHD3	409	47.8675	0.510524	73.7924
ACP2	434	28.1378	0.413628	137.098
ACVR2A	513	15.2323	0.384366	71.6296
ADIPOR1	375	57.7487	0.622855	173.317
ADIPOR2	386	54.5563	0.84011	180.649
ADM	185	13.049	0.408434	0.333333
AGA	346	19.8555	0.349424	79.498
AGPAT4	378	30.4362	0.61077	40.5917
AGTRAP	171	59.1757	0.410454	70.1801
AIG1	262	59.5391	0.531329	52.0166
ALG10	473	13.2692	0.410916	101.03
ALG12	488	25.084	0.467589	41.1295
ALG14	216	29.2249	0.826233	52.3273
ALG3	438	42.8031	0.376829	100.156
ALG5	324	61.8322	0.424594	44.0951
ALG6	507	72.4373	0.39062	19.2244
ALG8	526	95.1809	0.296444	64.6501
ANO10	699	26.5081	0.610559	242.566
APMAP	416	76.3538	0.469245	84.3019
APOC1	83	57.4777	0.645295	49.8456
APOE	343	14.5663	0.282622	39.2374
ARL6IP1	203	171.94	0.638928	89.0229
ARL6IP5	188	157.969	0.53125	88.6221
ARV1	312	83.0466	0.682379	154.308
ASPH	800	44.2786	0.417257	112.967
ATF6	689	48.8675	0.864141	410.683
ATP1B1	303	36.9149	0.444834	81.4693
ATP1B3	279	195.455	0.432141	79.131
ATP6AP1	470	163.736	0.258922	71.1582
ATP6AP2	350	105.21	0.290491	45.7264
ATP6V0A1	844	79.9927	0.688245	479.152
ATP6V0B	261	124.513	0.388526	53.8194
ATP6V0C	155	367.547	0.6008	64.5213
ATP6V0E2	236	50.6543	0.678293	103.289
ATRAID	284	57.5072	0.520601	112.857
B2M	122	388.499	0.563824	52.7846
B4GAT1	415	79.6742	0.227522	63.0361
BCLAF1	920	34.3723	0.962919	672.53
BFAR	450	33.7943	0.88271	198.09
BLCAP	87	51.0097	0.836035	61.2218
BOP1	746	91.8845	0.707694	346.246
BSG	385	464.693	0.261922	166.641
C1GALT1C1	318	49.7416	0.421702	55.4498
C4orf48	151	59.9224	0.672462	117.121
C5orf15	265	91.343	0.470652	70.8885
CADM1	477	61.9691	0.229484	78.0802
CALCB	127	39.147	0.678293	56.1214
CALU	323	143.781	0.439275	162.267
CAMLG	296	47.8903	0.9633	256.882
CANT1	401	35.1868	0.438012	111.739
CC2D1B	858	27.9513	0.704835	424.568
CCDC47	483	166.024	0.341459	0.333333
CD151	253	137.58	0.374859	63.5915
CD164	197	203.38	0.362225	56.4023
CD302	232	27.1061	0.588601	47.4932
CD46	399	82.3392	0.443954	47.8058
CD59	128	120.981	0.694173	63.4872
CD81	236	417.127	0.324463	56.6167
CD9	249	79.6511	0.533389	55.1191
CD99L2	272	28.4879	0.377841	54.0728
CDS1	461	14.1788	0.453997	136.091
CDS2	445	38.4448	0.491427	122.929
CEPT1	416	69.4695	0.545079	140.774
CERS2	400	96.5821	0.465298	77.2539
CERS6	392	54.1882	0.407308	64.3609
CHID1	478	51.9236	0.392883	139.898
CHPT1	406	53.9914	0.438232	136.128
CHST7	486	12.4327	0.537956	251.473
CISD2	135	88.0807	0.809814	78.0737
CKAP4	602	61.155	0.25826	147.415
CKLF	152	51.6843	0.886482	130.476
CLCN3	866	28.175	0.5522	179.128
CLDN12	244	40.0524	0.4546	53.7913
CLDND1	276	43.057	0.531354	125.709
CLN3	438	23.1256	0.439408	93.8401
CLN5	407	37.4199	0.384946	116.12
CLN6	311	109.996	0.479705	92.9257
CLPTM1L	566	77.8337	0.417164	235.508
CLU	501	15.4404	0.228381	104.033
CMTM6	183	64.1103	0.387167	87.7648
CMTM8	196	33.2518	0.58371	110.804
CNIH4	139	206.733	0.516212	49.3697
CNPY2	182	140.758	0.573147	49.8967
COLEC12	742	12.6451	0.497415	0.333333
COMT	408	77.273	0.472733	205.814
CPVL	476	57.8314	0.2169	237.583
CREG1	220	63.5327	0.330321	64.8565
CRTAP	401	83.163	0.344177	136.817
CST3	146	193.516	0.369638	51.2226
CTBP2	985	26.098	0.930073	512.038
CTNS	400	21.8676	0.516794	44.8752
CTSB	339	47.6672	0.240297	52.0281
CTSD	412	140.285	0.255429	51.3276
CTSL	333	75.0903	0.306326	50.3155
CTSV	334	44.0939	0.292409	51.84
CXADR	365	28.2372	0.383681	46.5561
CXXC4	367	14.6092	0.487317	172.768
CYB561D2	222	29.2578	0.531782	74.0932
CYBA	210	128.882	0.528574	73.2667
CYP51A1	509	53.373	0.332968	54.3746
CYR61	381	11.6143	0.391016	48.0538
DAD1	113	423.291	0.805587	61.9965
DCTD	189	58.3771	0.647969	70.1746
DDRGK1	314	71.086	0.384208	44.3531
DEGS1	323	267.585	0.341392	86.9285
DERL1	251	77.3619	0.479436	63.7085
DERL2	239	34.4711	0.582005	70.8952
DHCR7	475	121.169	0.227734	70.6967
DNAJB11	358	52.0506	0.323989	49.8283
DNAJB12	411	42.1242	0.89963	322.805
DNAJC3	533	34.7484	0.457919	65.0761
DNASE2	360	36.2914	0.264831	5.99822
DOLPP1	238	43.897	0.550058	81.7215
DPAGT1	434	60.7753	0.238373	52.1114
DPM3	122	88.0542	0.679927	86.1393
DRAM2	266	26.88	0.675826	60.413
EBP	230	132.185	0.455674	80.9732
EBPL	206	69.2164	0.368181	67.5443
EI24	340	69.4926	0.739548	136.666
ELMOD2	305	58.0808	0.346617	30.0437
ELOVL1	279	59.3729	0.42167	71.4843
ELOVL2	326	17.6381	0.441965	105.675
ELOVL4	314	51.0361	0.526338	92.8246
ELOVL5	326	146.532	0.410818	98.1953
ELOVL6	265	45.7205	0.538559	133.709
ELOVL7	281	14.5297	0.397471	79.3935
EMC3	262	70.7523	0.355795	47.5495
EMC7	242	66.8023	0.329332	52.4167
EMP2	167	59.1865	0.416589	50.9889
ENPP4	453	20.1196	0.410852	0.333333
EPHX1	455	66.1607	0.260521	38.1557
ERG28	140	63.8568	0.625209	48.3528
ERGIC1	314	52.3617	0.590286	98.8475
ERLEC1	524	15.5097	0.465239	74.9299
ERLIN1	348	41.9512	0.515067	56.5422
ERLIN2	339	71.7695	0.398996	58.5058
ERP29	261	95.8254	0.431513	55.0795
ERP44	406	80.3459	0.330214	53.7245
EXT2	764	50.1832	0.325544	128.816
EXTL2	338	16.2439	0.46934	93.9321
F11R	299	22.2703	0.44513	47.6755
F2RL1	397	15.7375	0.361756	70.9633
FADS1	501	52.8718	0.540233	242.973
FADS2	444	37.2996	0.439397	177.683
FAF2	445	98.8915	0.708796	136.212
FAM213A	236	40.1931	0.520334	73.8206
FAM69A	428	12.9577	0.433088	61.171
FITM2	262	14.1902	0.53125	83.0153
FKBP14	211	31.2683	0.507384	44.1077
FKBP7	222	21.7678	0.54701	57.5856
FLVCR1	555	48.2062	0.538936	152.378
FUCA1	466	23.1361	0.353892	53.8615
FUCA2	467	61.5645	0.388298	55.3992
FXR2	673	37.0948	0.877957	472.258
FXYD5	194	77.491	0.576373	53.2417
G3BP1	466	224.432	0.935355	190.318
GABRB3	473	11.177	0.414327	219.468
GAL	123	195.314	0.558422	56.7594
GALNT2	636	53.548	0.352899	55.6618
GBA	536	24.7372	0.402445	68.2454
GGCX	758	42.362	0.414023	121.867
GGH	318	91.6293	0.37185	145.596
GHDC	530	19.5612	0.38857	45.3135
GINM1	330	37.373	0.334853	92.4173
GJA1	382	45.6544	0.376604	67.8503
GLA	429	275.303	0.36696	70.5132
GLG1	1203	62.297	0.291236	81.466
GLMP	406	43.4753	0.322139	75.649
GLT8D1	371	25.8174	0.390756	191.263
GM2A	193	44.3935	0.600186	62.4106
GNS	552	42.7101	0.325281	0.333333
GOLM1	401	75.8919	0.358584	76.9302
GOLT1B	236	32.4848	0.643803	155.561
GPC6	555	22.5776	0.394848	0.333333
GPM6A	278	11.1314	0.353396	75.8482
GPM6B	328	16.8963	0.445826	107.813
GPX3	235	21.2323	0.826669	66.9016
GPX8	210	64.3173	0.657422	56.7702
GRINA	371	94.4298	0.560373	208.133
GRN	593	110.763	0.196412	52.7599
HACD1	288	21.1312	0.527561	119.153
HACD2	277	57.0776	0.446245	85.846
HACD3	362	281.039	0.659379	192.485
HAPLN3	422	12.3395	0.434107	115.434
HERPUD1	391	50.465	0.819678	310.587
HEXA	540	60.0591	0.329067	0.333333
HEXB	556	49.6658	0.19069	17.989
HLA-A	365	63.9615	0.332719	39.4733
HLA-B	362	120.281	0.265154	54.248
HLA-C	366	179.699	0.330154	64.4554
HLA-DPA1	260	21.4983	0.397511	35.0161
HLA-DQB1	269	14.1122	0.427417	51.1041
HM13	426	164.167	0.419198	77.613
HS2ST1	356	47.0787	0.495027	62.3069
HS6ST2	645	47.9136	0.424362	228.828
HSD17B11	300	42.0516	0.523055	51.5322
HSD17B12	312	124.07	0.304502	61.9003
HSP90B1	803	372.675	0.26444	62.5612
HSPA5	654	343.736	0.183981	43.7705
HUWE1	4501	137.713	0.97284	4502
IFI30	250	45.2296	0.436602	55.2158
IFI6	138	26.098	0.409904	44.2841
IFITM1	125	12.4276	0.791342	53.4773
IGFBP2	325	62.8433	0.219473	40.8905
IKBIP	377	29.2739	0.457528	38.3324
INSIG1	330	89.3324	0.508869	129.364
INSIG2	225	17.0907	0.604964	108.972
IRF2BP2	587	102.217	0.911852	360.799
ITM2B	266	196.761	0.460956	98.1409
ITM2C	267	50.5405	0.538452	102.252
JAGN1	183	92.6195	0.650247	84.4232
JAM3	310	44.8953	0.547706	58.794
JKAMP	325	39.8675	0.585674	107.594
JTB	146	182.863	0.767854	59.0254
KDELC1	502	12.4523	0.406976	85.7169
KDELR1	212	422.836	0.384451	54.5271
KDELR2	212	242.111	0.31855	62.6061
KDELR3	220	20.5477	0.327452	70.1878
KHDRBS1	443	337.275	0.947813	279.158
KIFC1	674	55.5211	0.865343	245.708
KRTCAP2	162	235.202	0.624269	85.7552
LAMP1	417	145.037	0.276807	55.9457
LAMP2	411	147.973	0.300237	58.9125
LAPTM4A	233	209.788	0.422626	75.7146
LAPTM4B	317	269.187	0.423106	164.713
LBR	615	256.531	0.529416	263.701
LCLAT1	414	55.4032	0.317204	149.849
LEMD3	911	31.1631	0.673933	522.05
LEPROT	140	42.3861	0.728646	57.4719
LGALS3BP	585	78.8729	0.25278	42.2303
LGMN	433	56.7661	0.288849	214.791
LHFPL6	200	21.6834	0.560505	99.2483
LIPA	399	103.74	0.235483	46.3344
LMAN1	510	116.803	0.330397	61.3535
LMAN2	356	173.987	0.334016	73.4443
LMBRD1	540	24.1684	0.287022	45.8573
LMBRD2	695	11.7366	0.498426	58.5831
LMNA	664	45.6028	0.811383	267.989
LNPK	494	36.4845	0.576353	147.647
LPCAT2	544	19.3939	0.442146	127.762
LPCAT3	511	24.7727	0.371247	88.3702
LRPAP1	357	133.187	0.302206	57.2905
LSR	649	22.1632	0.37601	115.252
LY6E	131	138.003	0.518923	47.3273
M6PR	277	75.947	0.513121	6.5447
MAGT1	367	167.935	0.339719	89.0639
MANF	185	111.408	0.440805	60.8356
MBOAT7	472	41.2712	0.366351	78.0388
MBTPS2	519	38.3942	0.344023	135.583
MCFD2	146	94.8049	0.688454	53.5977
MCM2	904	159.875	0.688325	629.06
MDK	143	173.262	0.422869	50.0797
MESD	234	95.8407	0.448003	62.2448
METTL7A	244	10.5457	0.657738	45.4191
MFAP3	362	43.281	0.608435	185.483
MFGE8	387	46.5459	0.382275	61.5921
MFSD1	514	20.9797	0.521007	197.039
MFSD14A	490	37.2601	0.551536	115.34
MFSD3	441	45.0515	0.376928	27.0447
MGAT2	447	29.768	0.62918	68.449
MGST1	155	47.8463	0.61663	63.4906
MGST2	147	46.9058	0.535494	64.3928
MINOS1-NBL1	195	16.7773	0.65676	89.6754
MINPP1	487	48.7198	0.460137	0.333333
MMGT1	131	121	0.543078	65.3803
MPDU1	260	84.4935	0.555478	90.5706
MPZL1	269	50.9394	0.422163	70.6532
MSMO1	293	56.013	0.367633	147.391
MYADM	322	28.522	0.411203	0.333333
MYDGF	214	67.9762	0.644378	65.1434
NAGA	411	33.636	0.447086	50.1986
NBL1	216	15.1537	0.65676	110.675
NCAM1	884	24.771	0.292312	68.6477
NCEH1	448	10.5787	0.491949	83.5254
NCSTN	709	60.2092	0.299807	43.6394
ND1	317.667	742.564	0.532789	65.8686
ND5	603	841.487	0.733218	133.651
ND6	174	3078.97	0.578681	0.333333
NDFIP1	221	126.846	0.790818	160.101
NDUFB11	163	217.695	0.949015	145.924
NDUFC2-KCTD14	134	340.047	0.799761	85.0379
NENF	172	81.1602	0.501785	67.0599
NGRN	291	46.9228	0.987077	17.4898
NMU	174	46.9764	0.426355	81.5727
NOC3L	800	76.0458	0.750365	397.983
NPC2	174	62.3369	0.597157	46.7613
NPTN	398	63.9695	0.470228	169.817
NRSN2	204	39.7199	0.560896	114.937
NSMCE3	304	27.2959	0.859029	223.177
NT5C3B	300	128.756	0.968337	205.821
NUCB1	461	71.2893	0.338609	231.755
NUCB2	425	54.0951	0.417884	93.5962
NXPH4	308	13.598	0.29491	40.4164
OCLN	522	24.601	0.437519	105.146
ORAI1	302	21.9637	0.468155	152.006
ORMDL1	153	50.8402	0.560722	78.2327
ORMDL2	153	66.2618	0.593289	65.5998
ORMDL3	153	37.4523	0.675224	65.2912
P4HA1	534	47.0739	0.376751	5.04974
P4HB	546	383.741	0.231411	261.585
PAQR8	354	13.8944	0.545505	135.492
PCYOX1	505	45.9552	0.246652	62.5935
PDIA3	505	144.725	0.225775	56.2955
PDIA4	646	234.398	0.277574	80.8699
PDIA6	492	337.368	0.235215	103
PDPN	238	46.627	0.873679	122.488
PEMT	236	43.3865	0.530239	123.818
PERP	193	82.3297	0.348013	69.4143
PGRMC2	247	87.3441	0.549172	123.725
PIGC	297	23.2955	0.693593	93.8438
PIGK	395	98.197	0.340512	54.7304
PIGM	423	42.2861	0.762215	0.333333
PIGP	158	36.9311	0.771746	77.0142
PLAC1	212	13.4778	0.369978	67.5376
PLD3	490	79.6759	0.414487	71.8837
PLTP	493	35.8187	0.272117	0.333333
PMP22	160	44.9015	0.308538	76.3031
POFUT1	388	52.2631	0.461483	46.8242
PPIC	212	46.5598	0.339146	57.0032
PPT1	306	162.029	0.340214	51.0081
PPT2	308	53.6318	0.403771	163.925
PQLC2	291	19.3054	0.533842	105.118
PRAF2	178	36.4497	0.634882	105.507
PRDX4	271	352.803	0.294044	67.6635
PRNP	253	34.5233	0.347221	125.218
PROCR	238	27.19	0.446747	119.465
PRPF6	941	54.4678	0.747985	537.381
PSAP	527	381.881	0.22124	51.2194
PSEN1	467	32.2321	0.544512	123.245
PSEN2	448	43.4192	0.517573	145.441
PSENEN	101	139.445	0.851289	64.5368
PTDSS1	473	76.8624	0.404255	82.4197
PTTG1IP	180	83.6289	0.406976	75.9305
QPCT	361	10.1652	0.288635	80.0433
RAB5IF	143	110.01	0.992297	72.3004
RABAC1	185	139.47	0.751991	118.907
RBM34	430	75.0242	0.829937	57.0374
RDH11	318	73.5489	0.351596	34.2986
REEP2	254	25.1769	0.523885	44.5978
REEP3	255	31.8069	0.647857	124.254
REEP4	257	51.2856	0.425438	59.1053
RER1	231	97.305	0.544203	118.581
RETREG3	466	57.8403	0.422049	204.578
RHBDD2	364	32.3901	0.377328	113.129
RNASEK	137	263.817	0.862574	104.24
RNASET2	256	52.8053	0.42002	128.58
RNF121	327	31.8268	0.549417	75.3899
RNF128	428	15.6345	0.274484	73.7625
RNF13	381	17.4214	0.553274	0.333333
RNFT1	435	23.0452	0.778715	242.397
RPN1	607	224.108	0.266068	52.5848
RPN2	663	252.49	0.27685	56.9399
RTN3	1037	37.9401	0.540297	867.099
SARAF	348	51.1491	0.452195	51.2171
SC5D	299	149.194	0.340926	66.7798
SCAMP1	338	48.5777	0.933056	202.172
SCAMP2	372	73.3263	0.805149	239.868
SCAMP3	347	106.267	0.814717	212.645
SCAMP4	229	87.485	0.566564	76.7327
SCARB2	478	37.8666	0.281077	0.333333
SCD	359	449.755	0.446073	119.841
SCD5	330	24.7576	0.479557	89.1034
SCPEP1	452	76.7385	0.287205	73.5984
SDC2	201	86.0459	0.661997	48.0779
SDF2L1	221	95.4575	0.526262	56.2817
SDF4	407	69.7865	0.340701	69.5061
SEC11A	185	129.929	0.731033	65.9978
SEC11C	192	63.5547	0.467589	76.1515
SEC61A1	476	223.338	0.325355	72.6083
SEC61A2	476	34.5785	0.446471	82.2203
SEC62	399	71.639	0.775898	240.13
SEL1L	794	28.9868	0.361039	132.157
SELENOF	165	240.542	0.786465	64.012
SELENOH	122	113.516	0.907771	59.4718
SELENOI	397	88.9168	0.44119	99.2127
SELENOS	189	65.7944	0.453139	72.2581
SERINC1	453	150.035	0.332649	80.0128
SERINC3	473	53.9579	0.386212	96.2837
SERPINE2	410	32.1304	0.2681	64.131
SERPINF1	418	59.8572	0.245625	213.849
SERPINH1	418	87.0141	0.276755	41.8895
SFT2D1	159	111.895	0.660495	79.8413
SFT2D2	160	113.632	0.814725	89.4951
SGCB	318	39.9242	0.569877	112.101
SGMS2	365	12.122	0.518694	135.252
SGPP1	441	19.0716	0.478795	221.137
SIGMAR1	223	201.094	0.33561	64.921
SLC10A7	358	16.3567	0.422049	117.802
SLC11A2	597	26.2289	0.4695	133.437
SLC16A1	500	402.305	0.208327	66.9895
SLC16A2	539	21.9416	0.442235	101.398
SLC17A5	495	13.9961	0.566094	241.66
SLC1A3	542	58.4441	0.398274	85.9458
SLC1A5	541	299.549	0.256445	94.0062
SLC25A10	406	81.6284	0.949503	258.049
SLC26A2	739	23.2766	0.918778	198.935
SLC2A1	492	52.5665	0.262301	69.8614
SLC30A7	376	58.4263	0.580246	95.8704
SLC31A1	190	53.1525	0.955538	102.186
SLC35B1	393	54.5143	0.473074	197.063
SLC35F2	374	47.2548	0.43155	187.839
SLC35F5	536	45.5378	0.534237	121.44
SLC35F6	371	47.9866	0.458145	48.6653
SLC35G1	365	23.3884	0.496312	113.447
SLC35G2	412	14.8499	0.646543	142.05
SLC37A3	494	49.9289	0.521433	59.7739
SLC37A4	451	57.0461	0.398188	0.333333
SLC38A1	503	107.447	0.469411	136.803
SLC38A2	506	193.753	0.369781	138.238
SLC38A3	504	10.2325	0.417938	189.401
SLC39A1	324	102.706	0.345776	159.546
SLC39A7	469	84.4575	0.322869	207.593
SLC39A9	307	40.2485	0.688289	155.461
SLC3A2	631	190.532	0.394274	223.654
SLC44A1	737	19.379	0.358951	97.5185
SLC50A1	221	61.4831	0.783344	52.0632
SLC6A15	730	70.8323	0.45607	140.101
SLC7A1	643	120.886	0.347446	103.712
SLC7A11	506	29.4954	0.561101	100.981
SLC7A5	509	120.102	0.234671	122.848
SLC7A6	515	61.6034	0.593645	127.887
SMOC1	446	41.2196	0.374694	57.7196
SNRNP70	437	286.959	0.910681	227.15
SOAT1	550	79.9044	0.447906	186.57
SPARC	341	24.6481	0.235197	0.333333
SPCS1	169	266.353	0.900742	140.166
SPCS3	180	157.886	0.387773	58.497
SPNS1	591	38.3094	0.312218	152.369
SPPL3	384	26.2336	0.462711	80.0657
SPTLC2	562	45.8453	0.534953	281.653
SQLE	574	75.3438	0.302371	55.0915
SRD5A3	318	25.9344	0.325238	61.0321
SRPRB	271	152.366	0.422865	88.7287
SSR1	286	194.78	0.353396	43.4093
SSR2	183	241.406	0.501347	47.7372
SSR3	198	237.374	0.790717	81.2478
SSR4	184	580.363	0.359756	60.7445
STARD3NL	234	38.203	0.721672	105.34
STEAP3	498	43.9848	0.67426	270.262
STOM	288	37.657	0.429423	71.5334
STT3A	705	201.428	0.212114	60.3697
SUMF2	371	76.4699	0.448047	74.3352
SUN1	785	52.9929	0.605194	367.987
SURF4	269	204.338	0.344601	78.9142
SUV39H1	423	31.453	0.828287	170.544
SV2A	742	28.4514	0.413675	359.33
SYNGR1	233	51.3037	0.510194	70.3535
SYNGR2	275	72.1477	0.538723	68.9479
SYP	313	16.7892	0.503683	64.4597
SYPL1	259	100.578	0.342531	74.8449
SYVN1	617	33.9105	0.341258	45.6764
TECR	371	97.5868	0.915768	171.538
TEX261	196	58.4224	0.815182	48.8994
TFRC	760	130.01	0.336731	107.24
TGFBR1	507	22.3991	0.392041	63.7522
TIMM21	248	31.2337	0.983297	150.252
TIMP3	211	39.147	0.302885	45.6077
TM9SF4	642	57.3506	0.420513	0.333333
TMBIM4	285	28.1055	0.431641	122.149
TMBIM6	295	412.101	0.453066	133.899
TMCO1	239	204.869	0.483158	82.1013
TMED10	219	196.209	0.478168	58.3192
TMED2	208	175.443	0.411321	73.7108
TMED3	217	97.6879	0.392346	54.1252
TMED4	227	96.9517	0.522133	71.8062
TMED7	224	84.3255	0.412387	58.9018
TMED9	235	286.193	0.399952	62.3126
TMEM101	257	44.9128	0.446084	128.852
TMEM104	496	20.2168	0.500351	78.444
TMEM106B	274	53.9042	0.716506	142.975
TMEM106C	250	83.0769	0.86251	126.448
TMEM109	243	122.789	0.376961	55.1099
TMEM123	208	123.247	0.347737	55.8179
TMEM144	345	10.1073	0.516312	103.061
TMEM147	224	93.0248	0.350141	56.9889
TMEM14C	112	146.195	0.921535	63.5814
TMEM161A	479	83.1873	0.422049	0.333333
TMEM179B	219	67.2616	0.258397	56.469
TMEM18	143	59.6267	0.667984	75.3344
TMEM19	336	20.9868	0.465544	40.3935
TMEM192	271	29.5521	0.621034	14.2208
TMEM205	276	41.4553	0.246652	50.8152
TMEM208	173	53.5459	0.547194	77.523
TMEM209	561	61.112	0.413367	284.4
TMEM214	753	41.4314	0.67206	588.281
TMEM216	148	19.9676	0.725892	59.6047
TMEM237	408	37.137	0.846118	277.528
TMEM248	322	53.004	0.597642	70.6833
TMEM254	147	13.4017	0.999589	99.2072
TMEM30A	361	67.6241	0.33987	94.9615
TMEM33	247	214.361	0.418231	77.5717
TMEM38B	291	68.105	0.334696	67.8674
TMEM41B	291	65.245	0.421842	100.02
TMEM50A	157	164.516	0.487608	66.3691
TMEM50B	158	40.7063	0.716583	107.2
TMEM59	324	96.2815	0.390344	80.3789
TMEM68	324	12.2861	0.718192	93.8599
TMEM87B	555	10.1388	0.345427	243.459
TMEM9	208	121.624	0.530656	73.671
TMEM97	215	73.461	0.635899	99.5576
TMEM98	226	34.4907	0.510981	64.0094
TMUB2	374	21.4352	0.607821	159.144
TMX2	303	65.8459	0.581899	81.9846
TOR1AIP1	599	46.2369	0.763159	400.194
TOR1AIP2	470	69.9825	0.896872	392.535
TPRA1	373	29.0986	0.530272	179.325
TRAM1	374	99.7987	0.37273	69.1866
TROAP	868	51.3851	0.749254	149.923
TSPAN13	204	40.4837	0.349811	57.9392
TSPAN3	253	307.422	0.452497	57.791
TSPAN4	269	21.555	0.358917	105.639
TSPAN6	245	139.614	0.403058	79.1338
TSPAN7	249	43.6358	0.412168	60.3249
TSPAN9	239	15.8763	0.446001	54.1928
TUFM	455	261.552	0.89499	202.198
TUSC3	348	46.7371	0.434107	0.333333
TWSG1	223	41.2441	0.456027	45.5411
TXNDC12	172	89.4573	0.466684	57.5156
TXNDC5	432	139.531	0.253737	221.562
UBAC2	344	44.0262	0.494151	65.4424
UBTF	781	73.8219	0.710797	234.391
UGCG	394	25.5694	0.389098	201.873
UGT8	541	24.6535	0.331198	76.476
ULBP3	244	28.335	0.397796	59.9347
UNC50	278	42.2806	0.651281	175.161
VANGL1	524	26.2471	0.593506	148.237
VKORC1	191	117.305	0.641352	132.132
VKORC1L1	177	42.9591	0.532448	66.7278
VMP1	419	84.3214	0.586821	97.6753
WLS	545	145.212	0.281766	60.0362
XPR1	696	30.7784	0.673342	220.308
YDJC	323	148.694	0.78485	43.6489
YIF1A	293	91.0767	0.863402	162.788
YIF1B	314	65.3693	0.813264	175.395
YIPF1	306	20.2323	0.883491	174.031
YIPF2	393	26.4292	0.564394	168.398
YIPF3	350	51.155	0.583647	200.638
YIPF4	244	80.5309	0.771603	174.508
YIPF5	257	54.7249	0.782356	188.535
YIPF6	236	61.2257	0.75393	148.649
ZDHHC13	622	21.113	0.705209	325.335
ZDHHC9	364	41.6138	0.428886	88.3195
ZMPSTE24	475	111.903	0.269855	63.6782
