## Supplementary table 3 for "NAC promotes co-translational protein folding at the ribosomal tunnel exit"

### Sheet: Supplementary_table_3
Gene	Localization	Length	TT RPKM	Transmembrane regions	MTS	Binding period	MTS Bound by NAC	MitoCarta3.0_SubMitoLocalization
ABCB10	MTM	738	56.1313	[(201, 221), (246, 266), (343, 363), (438, 458), (461, 481)]	[(31, 135)]	[(0,0)]	No	MIM
ACAA2	MT	397	18.5356		[(31, 46)]	[(50, 64), (171, 199), (255, 334)]	No	Matrix
ACADSB	MT	432	15.2017		[(31, 63)]	[(64, 91), (117, 149), (336, 385)]	No	Matrix
ACO2	MT	780	170.024		[(31, 57)]	[(34, 50), (84, 118), (133, 190), (251, 282), (309, 338), (435, 448)]	Yes	Matrix
ACSF2	MT	640	18.1351		[(31, 71)]	[(120, 147)]	No	Matrix
ACSS1	MT	689	15.6593		[(31, 67)]	[(0,0)]	No	MIM
AFG3L2	MT	797	33.8345	[(173, 193), (281, 301)]	[(31, 68)]	[(48, 83), (178, 227), (449, 460), (643, 654), (656, 671), (683, 707), (709, 721)]	Yes	MIM
ALKBH7	MT	273	17.496		[(31, 50)]	[(239, 258)]	No	Matrix
APOOL	MTM	276	23.5835	[(141, 159), (168, 185)]	[(31, 57)]	[(96, 111), (147, 158)]	Yes	MIM
ARG2	MT	354	20.9906		[(31, 52)]	[(145, 159), (174, 185), (213, 245), (274, 296)]	No	Matrix
ATP5F1C	MT	298	248.722		[(31, 55)]	[(30, 72), (74, 238), (240, 254)]	Yes	MIM
ATP5F1D	MT	168	150.503		[(31, 52)]	[(88, 122)]	No	MIM
ATP5IF1	MT	106	428.297		[(31, 55)]	[(67, 80), (88, 106)]	No	Matrix
ATP5MC1	MT	136	475.203	[(107, 127), (142, 162)]	[(31, 91)]	[(59, 83)]	Yes	MIM
ATP5MC3	MTM	142	494.52	[(113, 133), (148, 168)]	[(31, 97)]	[(42, 142)]	Yes	MIM
ATP5PF	MT	116	275.776		[(31, 62)]	[(37, 104)]	Yes	MIM
BCKDHA	MT	445	39.7089		[(31, 75)]	[(0,0)]	No	MIM
BCKDK	MT	412	52.3241		[(31, 60)]	[(175, 188)]	No	Matrix
C2orf69	MT	385	10.2316		[(31, 54)]	[(144, 173), (184, 212)]	No	Matrix
CCDC51	MTM	431	16.6168	[(232, 252), (417, 437)]	[(31, 65)]	[(317, 340)]	No	MIM
CHCHD10	MT	149	191.591		[(31, 46)]	[(0,0)]	No	IMS
CHDH	MTM	595	10.6691		[(31, 59)]	[(0,0)]	No	MIM
CISD3	MT	127	56.0816		[(31, 44)]	[(0,0)]	No	Matrix
CLPP	MT	277	109.452		[(31, 86)]	[(0,0)]	No	Matrix
COQ10B	MTM	238	11.64		[(31, 67)]	[(100, 182)]	No	MIM
COQ3	MT	410	13.6584		[(31, 115)]	[(49, 79), (136, 177), (234, 342)]	Yes	MIM
COQ5	MTM	327	15.6001		[(31, 72)]	[(78, 91), (184, 205), (289, 324)]	No	MIM
COQ8A	MT	647	77.2383	[(244, 260)]	[(31, 192)]	[(357, 375)]	No	MIM
COQ9	MT	318	26.7855		[(31, 74)]	[(0,0)]	No	MIM
COX4I1	MTM	175	637.626	[(129, 154)]	[(31, 52)]	[(18, 31), (64, 102)]	Yes	MIM
COX5A	MTM	150	431.638		[(31, 71)]	[(57, 144)]	Yes	MIM
COX5B	MT	129	322.333		[(31, 61)]	[(16, 29), (100, 129)]	No	MIM
COX6A1	MTM	109	2201.86	[(65, 89)]	[(31, 54)]	[(0,0)]	No	MIM
COX7B	MTM	80	625.88	[(63, 89)]	[(31, 54)]	[(22, 72)]	Yes	MIM
COX7C	MTM	63	1105.72	[(64, 90)]	[(31, 46)]	[(18, 46)]	Yes	MIM
COX8A	MTM	69	1011.3	[(67, 90)]	[(31, 55)]	[(0,0)]	No	MIM
CPT2	MTM	658	26.422		[(31, 55)]	[(238, 269), (535, 550), (556, 576), (603, 658)]	No	MIM
CSKMT	MT	363	21.2223		[(31, 58)]	[(0,0)]	No	Matrix
DHODH	MTM	395	10.475	[(41, 60)]	[(31, 40)]	[(0,0)]	No	MIM
DLAT	MT	647	52.0927		[(31, 116)]	[(153, 173), (290, 312), (394, 448), (460, 502), (513, 545), (576, 592), (596, 647)]	No	Matrix
DNAJC30	MTM	226	14.4438	[(238, 255)]	[(31, 68)]	[(0,0)]	No	MIM
EARS2	MT	534	21.4497		[(31, 71)]	[(270, 284), (447, 472)]	No	Matrix
ECHS1	MT	290	144.083		[(31, 57)]	[(54, 112), (139, 274)]	Yes	Matrix
ECI1	MT	302	63.7778		[(31, 71)]	[(153, 195), (215, 286)]	No	Matrix
ETFA	MT	333	122.261		[(31, 49)]	[(89, 179), (203, 252), (279, 333)]	No	Matrix
ETFDH	MTM	617	17.0416		[(31, 63)]	[(65, 94), (290, 315), (492, 506), (588, 606)]	No	MIM
EXOG	MT	368	12.5877		[(31, 71)]	[(77, 89), (159, 176)]	No	MIM
FAM210B	MT	192	21.7501	[(129, 149), (180, 200)]	[(31, 88)]	[(84, 127), (138, 150)]	Yes	MIM
FASTKD5	MT	764	15.1631		[(31, 57)]	[(151, 188), (265, 281), (312, 323), (332, 345), (349, 374), (432, 450), (493, 552)]	No	Matrix
FDX1	MT	184	34.1032		[(31, 90)]	[(67, 90), (122, 160), (166, 184)]	Yes	Matrix
FDXR	MT	534	10.8641		[(31, 62)]	[(0,0)]	No	Matrix
GATB	MT	557	24.928		[(31, 71)]	[(135, 152), (291, 312), (373, 400)]	No	Matrix
GCDH	MT	446	13.892		[(31, 74)]	[(209, 229)]	No	Matrix
GCSH	MT	179	91.49		[(31, 78)]	[(73, 179)]	Yes	Matrix
GFM1	MT	770	90.4317		[(31, 66)]	[(27, 87), (148, 245), (285, 344), (348, 368), (370, 384), (426, 520), (575, 608), (758, 770)]	Yes	Matrix
GHITM	MTM	345	226.135	[(113, 133), (156, 176), (190, 210), (221, 241), (244, 264), (275, 295), (302, 322)]	[(31, 75)]	[(38, 50), (100, 166), (198, 216), (218, 249), (252, 345)]	Yes	MIM
GLUD2	MT	558	47.1895		[(31, 83)]	[(154, 173), (286, 377), (411, 475), (548, 558)]	No	Matrix
GPD2	MT	727	24.9754		[(31, 72)]	[(16, 33), (93, 107), (169, 198), (208, 237), (285, 348), (379, 390), (440, 461), (464, 516), (621, 687)]	Yes	MIM
GRPEL2	MT	225	26.1578		[(31, 62)]	[(139, 183), (187, 201)]	No	Matrix
GTPBP3	MT	524	42.6756		[(31, 111)]	[(0,0)]	No	Matrix
GUF1	MTM	669	16.0155		[(31, 79)]	[(201, 219), (221, 233), (275, 288), (293, 306), (483, 501), (504, 541)]	No	Matrix
HADHA	MT	763	151.602		[(31, 66)]	[(52, 114), (126, 152), (157, 182), (228, 299), (315, 397), (403, 463), (531, 565)]	Yes	MIM
HARS2	MT	512	13.3636		[(31, 63)]	[(59, 88), (323, 333)]	Yes	Matrix
HIBADH	MT	336	15.6257		[(31, 66)]	[(87, 110), (116, 152), (220, 272)]	No	Matrix
HIBCH	MT	386	15.2756		[(31, 62)]	[(62, 91), (110, 140), (158, 312), (314, 348), (375, 386)]	Yes	Matrix
HINT2	MT	165	51.3238		[(31, 47)]	[(0,0)]	No	Matrix
IARS2	MT	1012	146.851		[(31, 78)]	[(60, 97), (127, 261), (290, 357), (413, 473), (525, 555), (585, 608), (641, 681), (780, 796), (892, 955), (997, 1007)]	Yes	Matrix
IBA57	MT	356	18.3683		[(31, 69)]	[(116, 127)]	No	Matrix
IMMT	MTM	758	88.3271	[(76, 94)]	[(31, 63)]	[(44, 85), (93, 107), (157, 192), (201, 238), (274, 299), (337, 385), (511, 542), (684, 704)]	Yes	MIM
ISCA1	MT	129	15.8587		[(31, 42)]	[(43, 55), (99, 110)]	No	Matrix
ISCA2	MT	154	30.4477		[(31, 38)]	[(87, 151)]	No	Matrix
L2HGDH	MT	463	12.3124		[(31, 81)]	[(86, 101), (289, 389)]	No	MIM
LETM1	MTM	739	110.097	[(239, 259)]	[(31, 145)]	[(70, 91), (110, 139), (248, 262), (690, 718)]	Yes	MIM
MAIP1	MT	291	32.835		[(31, 126)]	[(116, 133), (162, 174), (205, 226)]	Yes	Matrix
MARS2	MT	593	23.9608		[(31, 59)]	[(368, 406), (449, 476), (550, 581)]	No	Matrix
MCAT	MT	390	17.2157		[(31, 51)]	[(167, 182)]	No	Matrix
MCU	MTM	358	14.5989	[(264, 286), (296, 313)]	[(31, 80)]	[(0,0)]	No	MIM
ME2	MT	584	39.7423		[(31, 48)]	[(66, 253), (299, 354), (359, 378), (525, 546)]	No	Matrix
MICU2	MT	434	20.4421		[(31, 52)]	[(58, 70), (107, 118), (159, 316), (353, 392), (410, 432)]	No	MIM
MMAB	MT	256	30.1546		[(31, 62)]	[(0,0)]	No	Matrix
MRM3	MT	420	30.6799		[(31, 70)]	[(194, 204), (260, 286)]	No	Matrix
MRPL1	MT	325	19.5816		[(31, 80)]	[(10, 54), (61, 128), (189, 211), (243, 301), (304, 318)]	Yes	Matrix
MRPL14	MT	198	80.8825		[(31, 60)]	[(69, 92), (162, 176)]	No	Matrix
MRPL15	MT	296	49.7615		[(31, 51)]	[(69, 79), (89, 107), (112, 125), (156, 199), (231, 264)]	No	Matrix
MRPL16	MT	251	72.9397		[(31, 59)]	[(216, 251)]	No	Matrix
MRPL17	MT	175	135.485		[(31, 38)]	[(0,0)]	No	Matrix
MRPL20	MT	149	137.442		[(31, 39)]	[(105, 128), (130, 149)]	No	Matrix
MRPL21	MT	280	61.6111		[(31, 69)]	[(108, 119), (148, 187)]	No	Matrix
MRPL22	MT	206	65.8771		[(31, 70)]	[(25, 42), (74, 93), (108, 155), (159, 181)]	Yes	Matrix
MRPL24	MT	216	65.2451		[(31, 39)]	[(91, 103), (109, 122), (172, 200)]	No	Matrix
MRPL27	MT	148	126.362		[(31, 60)]	[(67, 84), (88, 108)]	No	Matrix
MRPL3	MT	348	86.7583		[(31, 70)]	[(44, 179), (186, 197), (253, 327)]	Yes	Matrix
MRPL30	MT	161	59.7974		[(31, 64)]	[(29, 80), (111, 144)]	Yes	Matrix
MRPL33	MT	65	230.325		[(31, 38)]	[(0,0)]	No	Matrix
MRPL34	MT	92	51.8145		[(31, 76)]	[(0,0)]	No	Matrix
MRPL37	MT	483	127.684		[(31, 59)]	[(28, 41), (128, 149), (190, 204)]	Yes	Matrix
MRPL38	MT	380	74.582		[(31, 56)]	[(57, 89)]	No	Matrix
MRPL41	MT	137	126.175		[(31, 43)]	[(0,0)]	No	Matrix
MRPL42	MT	142	89.6286		[(31, 62)]	[(89, 142)]	No	Matrix
MRPL48	MT	253	41.4634		[(31, 58)]	[(10, 45), (124, 137), (203, 236)]	Yes	Matrix
MRPL51	MT	128	170.792		[(31, 61)]	[(79, 90)]	No	Matrix
MRPL54	MT	138	72.015		[(31, 44)]	[(0,0)]	No	Matrix
MRPL9	MT	267	84.6192		[(31, 82)]	[(239, 262)]	No	Matrix
MRPS12	MT	138	67.3689		[(31, 59)]	[(0,0)]	No	Matrix
MRPS17	MT	130	75.4648		[(31, 50)]	[(67, 90), (114, 130)]	No	Matrix
MRPS18A	MT	270	35.7461		[(31, 64)]	[(41, 72)]	Yes	Matrix
MRPS24	MT	167	158.94		[(31, 65)]	[(74, 104)]	No	Matrix
MRPS28	MT	187	71.2137		[(31, 101)]	[(71, 123), (149, 187)]	Yes	Matrix
MRPS7	MT	242	140.038		[(31, 67)]	[(226, 242)]	No	Matrix
MRRF	MT	283	20.9032		[(31, 85)]	[(47, 67), (93, 122), (211, 237)]	Yes	Matrix
MRS2	MTM	446	26.2281	[(370, 390), (403, 423)]	[(31, 79)]	[(91, 106), (112, 135), (168, 182), (185, 198), (393, 403)]	Yes	MIM
MRS2	MTM	446	26.2281	[(370, 390), (403, 423)]	[(31, 79)]	[(91, 106), (112, 135), (168, 182), (185, 198), (393, 403)]	No	MIM
NDUFA10	MT	375	62.824		[(31, 65)]	[(35, 53), (55, 127), (139, 185), (217, 269)]	Yes	MIM
NDUFB2	MTM	105	274.165		[(31, 63)]	[(65, 105)]	No	MIM
NDUFC1	MTM	76	301.293	[(71, 89)]	[(31, 57)]	[(60, 75)]	Yes	MIM
NDUFC1	MTM	76	301.293	[(71, 89)]	[(31, 57)]	[(60, 75)]	No	MIM
NDUFS3	MT	264	111.635		[(31, 66)]	[(48, 66), (108, 138)]	Yes	MIM
NDUFS4	MT	175	54.3351		[(31, 72)]	[(61, 95), (116, 175)]	Yes	MIM
NDUFS6	MTM	124	189.968		[(31, 58)]	[(52, 97)]	Yes	MIM
NDUFS7	MTM	294	38.9845		[(31, 68)]	[(0,0)]	No	MIM
NDUFS8	MT	210	291.71		[(31, 64)]	[(0,0)]	No	MIM
NDUFV2	MT	249	71.8342		[(31, 62)]	[(82, 115), (172, 202)]	No	MIM
NIPSNAP1	MT	284	44.9715		[(31, 65)]	[(76, 86), (88, 106), (157, 193)]	No	Matrix
NME4	MT	187	105.037		[(31, 58)]	[(0,0)]	No	MIM
NNT	MTM	1086	51.2774	[(505, 523), (531, 551), (557, 576), (588, 608), (626, 646), (652, 672), (676, 696), (702, 721), (732, 752), (770, 790), (808, 827), (831, 849), (863, 883), (887, 909)]	[(31, 73)]	[(41, 83), (125, 155), (163, 232), (292, 321), (334, 347), (366, 378), (402, 423), (482, 499), (605, 624), (671, 729), (899, 922), (959, 969), (971, 1013)]	Yes	MIM
NSUN4	MT	384	17.6131		[(31, 55)]	[(0,0)]	No	Matrix
OMA1	MTM	524	30.9422	[(226, 246)]	[(31, 43)]	[(0, 16), (93, 116), (163, 208), (293, 309), (351, 383), (489, 522)]	No	MIM
OXCT1	MT	520	29.0344		[(31, 69)]	[(52, 82), (108, 137), (162, 176), (181, 191), (216, 247), (302, 316), (339, 359), (445, 474)]	Yes	Matrix
PARL	MTM	394	15.7208	[(132, 151), (198, 217), (238, 260), (275, 292), (303, 319), (326, 348), (363, 384)]	[(31, 82)]	[(69, 98), (104, 147), (234, 283)]	Yes	MIM
PCK2	MT	640	41.9278		[(31, 62)]	[(63, 92), (99, 133), (162, 174), (382, 393)]	No	Matrix
PDF	MT	243	47.5401		[(31, 69)]	[(230, 243)]	No	Matrix
PDHX	MT	501	31.8156		[(31, 83)]	[(76, 88), (320, 336), (357, 368)]	Yes	Matrix
PDPR	MT	879	38.6979		[(31, 57)]	[(332, 351), (506, 520), (705, 716)]	No	Matrix
PET117	MT	81	26.9593		[(31, 52)]	[(0,0)]	No	MIM
PINK1	MTM	581	21.1686	[(124, 140)]	[(31, 107)]	[(436, 456), (531, 571)]	No	MOM
PMPCB	MT	508	97.9893		[(31, 73)]	[(81, 175), (180, 242), (244, 276), (284, 314), (335, 392), (411, 477)]	No	Matrix
POLRMT	MT	1237	53.6103		[(31, 71)]	[(92, 119), (255, 268), (273, 283)]	No	Matrix
PPA2	MT	334	53.6076		[(31, 62)]	[(61, 236), (259, 334)]	Yes	Matrix
PPIF	MT	207	235.731		[(31, 59)]	[(80, 112), (120, 162), (189, 207)]	No	Matrix
PPTC7	MT	304	15.5549		[(31, 98)]	[(87, 102)]	Yes	Matrix
PYURF	MT	114	85.3163		[(31, 65)]	[(74, 99)]	No	unknown
RBFA	MT	343	10.3977		[(31, 71)]	[(0,0)]	No	Matrix
RCC1L	MTM	464	29.3794		[(31, 67)]	[(224, 254)]	No	Matrix
RPUSD3	MT	351	45.7968		[(31, 55)]	[(27, 39), (186, 196), (200, 211), (249, 266)]	Yes	Matrix
RSAD1	MT	442	12.9521		[(31, 47)]	[(0,0)]	No	MIM
SARS2	MT	520	40.2858		[(31, 64)]	[(309, 326)]	No	Matrix
SCO1	MTM	301	52.721	[(123, 141)]	[(31, 97)]	[(138, 154)]	Yes	MIM
SCO1	MTM	301	52.721	[(123, 141)]	[(31, 97)]	[(138, 154)]	No	MIM
SCO2	MTM	266	37.491	[(91, 108)]	[(31, 71)]	[(249, 263)]	No	MIM
SDHAF3	MT	125	32.7243		[(31, 60)]	[(104, 116)]	No	Matrix
SDHAF4	MT	108	13.6728		[(31, 50)]	[(74, 88)]	No	Matrix
SDHC	MTM	169	322.175	[(93, 122), (143, 167), (175, 196)]	[(31, 59)]	[(77, 129), (134, 155)]	Yes	MIM
SDHC	MTM	169	322.175	[(93, 122), (143, 167), (175, 196)]	[(31, 59)]	[(77, 129), (134, 155)]	No	MIM
SDHD	MTM	159	152.138	[(94, 115), (121, 141), (151, 172)]	[(31, 86)]	[(40, 70), (110, 159)]	Yes	MIM
SELENOO	MT	669	15.6819		[(31, 145)]	[(233, 256)]	No	Matrix
SMDT1	MTM	107	99.8157	[(95, 114)]	[(31, 82)]	[(86, 107)]	Yes	MIM
SMDT1	MTM	107	99.8157	[(95, 114)]	[(31, 82)]	[(86, 107)]	No	MIM
SPG7	MTM	809	19.5338	[(175, 195), (279, 299)]	[(31, 73)]	[(67, 97)]	Yes	MIM
STARD7	MT	370	60.524		[(31, 88)]	[(70, 80), (86, 100), (203, 233), (278, 308)]	Yes	IMS
SUCLG1	MT	346	67.5733		[(31, 70)]	[(60, 107), (170, 279)]	Yes	Matrix
SUCLG2	MT	440	27.9931		[(31, 67)]	[(108, 123), (132, 164), (216, 299), (330, 367)]	No	Matrix
TBRG4	MT	642	36.6983		[(31, 137)]	[(217, 231), (403, 413)]	No	Matrix
TFB1M	MT	346	18.5397		[(31, 57)]	[(84, 114), (122, 167), (309, 327)]	No	Matrix
TFB2M	MT	396	13.3892		[(31, 49)]	[(98, 129), (135, 152), (230, 256), (285, 324), (381, 396)]	No	Matrix
TIMM21	MTM	248	24.3402	[(138, 158)]	[(31, 48)]	[(112, 141), (229, 248)]	Yes	MIM
TIMM21	MTM	248	24.3402	[(138, 158)]	[(31, 48)]	[(112, 141), (229, 248)]	No	MIM
TIMM29	MTM	260	18.5578	[(90, 107)]	[(31, 61)]	[(0,0)]	No	MIM
TMEM70	MTM	260	49.9634	[(133, 153), (172, 192)]	[(31, 111)]	[(73, 122), (126, 236)]	Yes	MIM
TMLHE	MT	421	16.8928		[(31, 45)]	[(93, 136), (294, 331), (335, 354)]	No	Matrix
TRMT2B	MT	504	18.4939		[(31, 46)]	[(0,0)]	No	Matrix
TRUB2	MT	331	52.5957		[(31, 40)]	[(132, 157), (266, 294), (305, 316)]	No	Matrix
UQCC2	MT	126	112.264		[(31, 43)]	[(88, 126)]	No	MIM
UQCRC1	MT	480	427.116		[(31, 64)]	[(75, 86), (152, 203), (293, 334), (366, 380)]	No	MIM
UQCRH	MT	91	451.69		[(31, 43)]	[(40, 91)]	Yes	MIM
YARS2	MT	477	50.6132		[(31, 46)]	[(105, 148), (255, 273), (278, 295), (364, 408), (440, 477)]	No	Matrix
