## Supplementary table 4 for "NAC promotes co-translational protein folding at the ribosomal tunnel exit"

### Sheet: Supplementary_table_4
Gene	Localization	Length	TT RPKM	Transmembrane regions	Binding period	TMD Bound by NAC	MitoCarta3.0_SubMitoLocalization
NNT	MTM	1086	51.2774	[(475, 493), (501, 521), (527, 546), (558, 578), (596, 616), (622, 642), (646, 666), (672, 691), (702, 722), (740, 760), (778, 797), (801, 819), (833, 853), (857, 879)]	[(41, 83), (125, 155), (163, 232), (292, 321), (334, 347), (366, 378), (402, 423), (482, 499), (605, 624), (671, 729), (899, 922), (959, 969), (971, 1013)]	Yes	IMP
AFG3L2	MT	797	33.8345	[(143, 163), (251, 271)]	[(48, 83), (178, 227), (449, 460), (643, 654), (656, 671), (683, 707), (709, 721)]	Yes	IMP
IMMT	MTM	758	88.3271	[(46, 64)]	[(44, 85), (93, 107), (157, 192), (201, 238), (274, 299), (337, 385), (511, 542), (684, 704)]	Yes	IMP
LETM1	MTM	739	110.097	[(209, 229)]	[(70, 91), (110, 139), (248, 262), (690, 718)]	Yes	IMP
SLC25A24	MTM	477	23.9555	[(198, 215), (253, 272), (296, 309), (346, 365), (389, 406), (446, 465)]	[(56, 169), (271, 323), (328, 398), (425, 477)]	Yes	IMP
MRS2	MTM	446	26.2281	[(340, 360), (373, 393)]	[(91, 106), (112, 135), (168, 182), (185, 198), (393, 403)]	Yes	IMP
SLC25A46	MT	418	23.8904	[(103, 123), (167, 187), (202, 222), (258, 278), (314, 334), (382, 402)]	[(147, 198), (389, 418)]	Yes	OMP
PARL	MTM	394	15.7208	[(102, 121), (168, 187), (208, 230), (245, 262), (273, 289), (296, 318), (333, 354)]	[(69, 98), (104, 147), (234, 283)]	Yes	IMP
ARMCX3	MTM	379	16.4721	[(7, 29)]	[(42, 70), (130, 266), (294, 356)]	Yes	OMP
SLC25A14	MT	353	15.577	[(38, 54), (112, 128), (141, 161), (199, 215), (240, 256), (298, 315)]	[(110, 137), (320, 353)]	Yes	IMP
GHITM	MTM	345	226.135	[(83, 103), (126, 146), (160, 180), (191, 211), (214, 234), (245, 265), (272, 292)]	[(38, 50), (100, 166), (198, 216), (218, 249), (252, 345)]	Yes	IMP
SFXN2	MT	340	26.8785	[(100, 122), (142, 164), (174, 192), (228, 250), (265, 287)]	[(315, 332)]	Yes	IMP
COX18	MTM	336	20.564	[(168, 188), (224, 244), (263, 283)]	[(81, 94), (108, 143), (244, 261)]	Yes	IMP
SFXN1	MTM	322	138.114	[(103, 120), (147, 167), (175, 195), (229, 249), (267, 287)]	[(43, 91), (111, 167), (255, 268)]	Yes	IMP
SLC25A33	MTM	321	10.3367	[(12, 32), (49, 65), (121, 141), (190, 210), (233, 253), (298, 318)]	[(63, 87), (111, 148), (189, 215), (219, 249)]	Yes	IMP
SLC25A32	MT	315	27.2757	[(26, 43), (89, 106), (123, 143), (186, 203), (227, 243), (281, 300)]	[(88, 101), (108, 119), (126, 143), (148, 165)]	Yes	IMP
SLC25A36	MT	311	14.4098	[(7, 27), (41, 57), (111, 131), (180, 200), (226, 246), (291, 311)]	[(28, 40), (94, 125), (252, 295)]	Yes	IMP
SLC25A38	MTM	304	18.4867	[(31, 56), (89, 115), (127, 152), (180, 203), (219, 245), (274, 292)]	[(249, 260)]	Yes	IMP
CRLS1	MTM	301	22.7827	[(109, 129), (133, 153), (190, 212), (250, 270), (272, 292)]	[(117, 154), (268, 291)]	Yes	IMP
SLC25A20	MTM	301	12.8307	[(13, 31), (74, 93), (113, 131), (171, 190), (212, 230), (268, 287)]	[(99, 143)]	Yes	IMP
SCO1	MTM	301	52.721	[(93, 111)]	[(138, 154)]	Yes	IMP
SLC25A15	MT	301	12.3372	[(5, 25), (68, 88), (110, 130), (168, 188), (207, 227), (237, 257)]	[(162, 196), (241, 259)]	Yes	IMP
PGAM5	MT	289	70.7481	[(7, 29)]	[(54, 79), (131, 149), (263, 289)]	Yes	OMP
APOOL	MTM	276	23.5835	[(111, 129), (138, 155)]	[(96, 111), (147, 158)]	Yes	IMP
TMEM70	MTM	260	49.9634	[(103, 123), (142, 162)]	[(73, 122), (126, 236)]	Yes	IMP
TIMM21	MTM	248	24.3402	[(108, 128)]	[(112, 141), (229, 248)]	Yes	IMP
TMEM126B	MT	230	38.495	[(72, 92), (110, 130), (141, 161), (199, 219)]	[(94, 152), (187, 230)]	Yes	IMP
TIMM17B	MTM	222	159.17	[(17, 37), (61, 77), (113, 133)]	[(74, 152)]	Yes	IMP
TIMM23	MT	209	183.69	[(73, 93), (125, 145), (181, 197)]	[(52, 70), (123, 161)]	Yes	IMP
MPV17L2	MTM	206	78.5966	[(20, 42), (63, 83), (102, 122)]	[(100, 119)]	Yes	IMP
TMEM126A	MTM	195	25.8528	[(34, 54), (57, 77), (111, 131), (159, 175)]	[(79, 118), (149, 168)]	Yes	IMP
FAM210B	MT	192	21.7501	[(99, 119), (150, 170)]	[(84, 127), (138, 150)]	Yes	IMP
TSPO	MTM	169	102.862	[(6, 26), (47, 67), (80, 100), (106, 126), (135, 155)]	[(86, 101)]	Yes	OMP
SDHC	MTM	169	322.175	[(63, 92), (113, 137), (145, 166)]	[(77, 129), (134, 155)]	Yes	IMP
SDHD	MTM	159	152.138	[(64, 85), (91, 111), (121, 142)]	[(40, 70), (110, 159)]	Yes	IMP
FUNDC1	MTM	155	38.373	[(48, 68), (75, 95), (134, 154)]	[(26, 60), (76, 105), (132, 150)]	Yes	OMP
TOMM20	MTM	145	798.418	[(7, 24)]	[(42, 71)]	Yes	OMP
ATP5MC3	MTM	142	494.52	[(83, 103), (118, 138)]	[(42, 142)]	Yes	IMP
NDUFC2-KCTD14	MT	134	434.589	[(56, 75)]	[(43, 72), (81, 118)]	Yes	NA
TMEM14C	MTM	112	195.194	[(7, 27), (32, 52), (62, 82), (88, 108)]	[(48, 62)]	Yes	IMP
MPC1	MT	109	97.775	[(21, 41), (53, 71)]	[(57, 71)]	Yes	IMP
SMDT1	MTM	107	99.8157	[(65, 84)]	[(86, 107)]	Yes	IMP
COA3	MTM	106	85.1952	[(58, 78)]	[(86, 106)]	Yes	IMP
NDUFA4	MTM	81	1109.57	[(15, 37)]	[(32, 79)]	Yes	IMP
CEBPZOS	MTM	80	74.2101	[(15, 32)]	[(16, 80)]	Yes	NA
COX7B	MTM	80	625.88	[(33, 59)]	[(22, 72)]	Yes	IMP
ROMO1	MT	79	325.39	[(22, 44)]	[(59, 79)]	Yes	IMP
NDUFC1	MTM	76	301.293	[(41, 59)]	[(60, 75)]	Yes	IMP
COX6C	MTM	75	440.237	[(14, 54)]	[(45, 75)]	Yes	IMP
NDUFA1	MT	70	1100.96	[(1, 21)]	[(49, 70)]	Yes	IMP
UQCR10	MTM	63	872.079	[(22, 47)]	[(35, 54)]	Yes	IMP
PDZD8	MT	1154	28.5594	[(2, 24)]	[(316, 342), (371, 381), (690, 700), (1066, 1093)]	No	NA
SPG7	MTM	809	19.5338	[(145, 165), (249, 269)]	[(67, 97)]	No	IMP
CPT1A	MTM	805	29.4924	[(48, 73), (103, 122)]	[(229, 244), (431, 449)]	No	OMP
RHOT2	MTM	790	26.566	[(593, 615)]	[(660, 685)]	No	OMP
MFN2	MTM	757	37.1928	[(605, 625), (627, 647)]	[(187, 235), (717, 734)]	No	OMP
ABCB10	MTM	738	56.1313	[(171, 191), (216, 236), (313, 333), (408, 428), (431, 451)]	[(0,0)]	No	IMP
COQ8A	MT	647	77.2383	[(214, 230)]	[(357, 375)]	No	IMP
MIGA1	MT	633	24.7997	[(70, 90)]	[(273, 302), (385, 434), (541, 575)]	No	OMP
TOMM70	MTM	608	659.231	[(39, 59)]	[(122, 154), (159, 197), (304, 320), (331, 392), (492, 546), (548, 575)]	No	OMP
SPNS1	MTM	591	84.0831	[(50, 70), (98, 118), (127, 147), (160, 180), (187, 207), (218, 238), (278, 298), (323, 343), (357, 377), (381, 401), (421, 441), (465, 485)]	[(0,0)]	No	NA
PINK1	MTM	581	21.1686	[(94, 110)]	[(436, 456), (531, 571)]	No	OMP
USP30	MTM	554	17.3649	[(36, 56)]	[(295, 332)]	No	OMP
MAVS	MTM	540	30.578	[(514, 534)]	[(0,0)]	No	OMP
OMA1	MTM	524	30.9422	[(196, 216)]	[(0, 16), (93, 116), (163, 208), (293, 309), (351, 383), (489, 522)]	No	IMP
RMDN3	MTM	496	33.9349	[(13, 35)]	[(441, 454)]	No	OMP
FOXRED1	MT	486	16.5253	[(62, 82)]	[(253, 272)]	No	IMP
MIEF1	MTM	478	21.4164	[(24, 46)]	[(0,0)]	No	OMP|Matrix
MTX1	MTM	466	72.7084	[(421, 441)]	[(225, 266), (364, 376)]	No	OMP
TMEM135	MTM	458	18.4533	[(68, 88), (96, 116), (149, 169), (298, 318), (331, 351), (380, 400)]	[(225, 257)]	No	NA
SLC25A39	MTM	450	50.3388	[(15, 35), (122, 142), (161, 181), (215, 235), (259, 279), (318, 338)]	[(0,0)]	No	IMP
CCDC51	MTM	431	16.6168	[(202, 222), (387, 407)]	[(317, 340)]	No	IMP
BCS1L	MTM	419	31.1078	[(16, 32)]	[(390, 419)]	No	IMP
DHODH	MTM	395	10.475	[(11, 30)]	[(0,0)]	No	IMP
SLC25A28	MTM	364	12.4535	[(72, 91), (133, 152), (170, 189), (227, 246), (261, 280), (327, 346)]	[(0,0)]	No	IMP
ARMCX6	MTM	363	10.9864	[(7, 27)]	[(280, 309)]	No	NA
MCUR1	MTM	359	13.7304	[(69, 85), (339, 358)]	[(166, 183), (191, 215), (288, 317), (328, 350)]	No	IMP
MCU	MTM	358	14.5989	[(234, 256), (266, 283)]	[(0,0)]	No	IMP
SFXN5	MT	357	13.0439	[(103, 123), (163, 183), (254, 274), (287, 307)]	[(0,0)]	No	IMP
SLC25A29	MT	356	10.4365	[(2, 22), (61, 81), (96, 116), (153, 172), (187, 207), (255, 275)]	[(0,0)]	No	IMP
MUL1	MTM	352	44.7523	[(9, 29), (239, 259)]	[(0,0)]	No	OMP
MFF	MTM	342	18.8283	[(323, 340)]	[(72, 103), (232, 249), (251, 306)]	No	OMP
SLC25A22	MTM	323	24.149	[(12, 32), (62, 82), (107, 127), (189, 209), (223, 243), (292, 312)]	[(0,0)]	No	IMP
SLC25A44	MT	322	21.9167	[(20, 42), (71, 90), (113, 133), (185, 201), (222, 239), (278, 296)]	[(0,0)]	No	IMP
TMEM177	MTM	311	27.4661	[(18, 38), (167, 187), (198, 218)]	[(0,0)]	No	IMP
PLD6	MTM	300	34.9891	[(5, 27)]	[(0,0)]	No	OMP
SURF1	MTM	300	15.1839	[(61, 79), (274, 290)]	[(212, 258)]	No	IMP
SLC25A6	MTM	298	310.445	[(8, 37), (75, 99), (110, 130), (179, 199), (211, 231), (274, 291)]	[(0,0)]	No	IMP
COX11	MTM	276	57.7483	[(96, 114)]	[(174, 267)]	No	IMP
UQCRFS1	MTM	274	102.788	[(104, 140)]	[(204, 253)]	No	IMP
SCO2	MTM	266	37.491	[(61, 78)]	[(249, 263)]	No	IMP
TIMM29	MTM	260	18.5578	[(60, 77)]	[(0,0)]	No	IMP
BRI3BP	MT	251	117.098	[(13, 33), (125, 145), (146, 166), (185, 205)]	[(0,0)]	No	NA
MGARP	MTM	240	16.5936	[(41, 63)]	[(0,0)]	No	NA
DNAJC30	MTM	226	14.4438	[(208, 225)]	[(0,0)]	No	IMP
TMEM186	MTM	213	19.7319	[(80, 100), (103, 123)]	[(68, 78)]	No	IMP
TMEM223	MTM	202	73.7826	[(44, 64), (98, 118)]	[(0,0)]	No	NA
TIMM22	MTM	194	50.3147	[(74, 94), (123, 143), (170, 190)]	[(0,0)]	No	IMP
TMEM11	MT	192	35.2636	[(84, 100), (107, 124)]	[(0,0)]	No	IMP
FUNDC2	MTM	189	97.3947	[(81, 101), (108, 128), (165, 185)]	[(0,0)]	No	OMP
COX4I1	MTM	175	637.626	[(99, 124)]	[(18, 31), (64, 102)]	No	IMP
FIS1	MTM	152	37.0149	[(123, 143)]	[(66, 79)]	No	OMP
COA1	MTM	147	55.8876	[(15, 37)]	[(0,0)]	No	IMP
TOMM22	MTM	142	304.147	[(84, 103)]	[(0,0)]	No	OMP
TMEM242	MTM	141	50.2026	[(30, 50), (82, 102)]	[(0,0)]	No	NA
ATP5MC1	MT	136	475.203	[(77, 97), (112, 132)]	[(59, 83)]	No	IMP
SNN	MTM	134	17.2953	[(11, 31)]	[(0,0)]	No	NA
COX20	MTM	130	29.3896	[(34, 51), (61, 77)]	[(0,0)]	No	IMP
IFI27L2	MTM	130	57.2623	[(8, 28), (43, 63), (66, 86)]	[(0,0)]	No	NA
DNAJC19	MTM	116	56.896	[(4, 24)]	[(79, 108)]	No	IMP
COX6A1	MTM	109	2201.86	[(35, 59)]	[(0,0)]	No	IMP
CISD1	MTM	108	192.787	[(14, 31)]	[(16, 36)]	No	OMP
HIGD2A	MTM	106	170.39	[(47, 67), (83, 103)]	[(0,0)]	No	IMP
NDUFB3	MTM	98	106.632	[(66, 88)]	[(0, 31), (61, 95)]	No	IMP
UQCC3	MTM	93	131.858	[(8, 28)]	[(0,0)]	No	IMP
NDUFA3	MT	84	472.816	[(19, 39)]	[(0,0)]	No	IMP
UQCRQ	MTM	82	552.142	[(40, 68)]	[(0,0)]	No	IMP
COX8A	MTM	69	1011.3	[(37, 60)]	[(0,0)]	No	IMP
COX7C	MTM	63	1105.72	[(34, 60)]	[(18, 46)]	No	IMP
COX14	MT	57	85.6515	[(15, 37)]	[(0,0)]	No	IMP
UQCR11	MTM	56	328.571	[(13, 35)]	[(0, 12)]	No	IMP
TOMM7	MTM	55	560.206	[(21, 36)]	[(0,0)]	No	OMP
STMP1	MTM	47	124.195	[(7, 23)]	[(0,0)]	No	NA
